# ASOFormer: a Transformer-based model for predicting antisense oligonucleotide efficacy to support therapeutic candidate prioritization

**DOI:** 10.64898/2026.09.18.752788

**Authors:** Nicholas C. Dove, Yuhao Min, Özkan Iş, Carl Clay, Nilüfer Ertekin-Taner, Daniel P. Wickland, Xue Wang

## Abstract

Antisense oligonucleotides (ASOs) represent a promising therapeutic modality for RNA-based disease mechanisms, but identifying high-efficacy candidates from large sequence spaces remains a major bottleneck in drug development. Here, we present ASOFormer, a novel Transformer-based neural network that predicts the inhibition efficiency of RNase H-mediated ASOs from sequence, predicted secondary structure, and chemical modification features. ASOFormer was trained on a knockdown efficacy dataset spanning over 170, 000 ASO–target pairs compiled largely from published patents. Ablation analysis confirmed that the addition of chemical modification features to the primary sequence drove the largest performance gains, with predicted secondary structure providing complementary benefit when combined with modification information. Further analysis highlighted the importance of the wings of gapmer ASOs and other features. As independent validation, ASOFormer was applied to ASOs targeting seven genes that were not in the training dataset gene list. For four out of the seven genes, the ground truth ASO inhibition efficiency was obtained from a public dataset, whereas the others were measured in-house via qPCR. Compared to two published state-of-the-art methods, ASOFormer achieved the best overall accuracy and prioritized the strongest inhibitors. Crucially, only ASOFormer consistently exceeded random expectation for top-candidate recovery across all seven test genes.
