## Supplemental Table 1 for "ASOFormer: a Transformer-based model for predicting antisense oligonucleotide efficacy to support therapeutic candidate prioritization"

ASO_id	gene	observed_percent_knockdown
ASO007074	DDR2	19.33582408
ASO015725	DDR2	-46.40856959
ASO023869	DDR2	72.06782155
ASO059141	DDR2	-115.8456473
ASO071803	DDR2	69.85480431
ASO101826	DDR2	-104.2024251
ASO123894	DDR2	-169.4467154
ASO128516	DDR2	82.80572727
ASO138986	DDR2	82.32233047
ASO139093	DDR2	86.87854145
ASO142199	DDR2	95.84785683
ASO144398	DDR2	89.70511228
ASO148490	DDR2	84.82256395
ASO148915	DDR2	58.24560403
ASO148954	DDR2	55.24874645
ASO087733	DDR2	56.77313843
ASO128578	DDR2	69.64512789
ASO129882	DDR2	76.51193127
ASO142145	DDR2	64.64466094
ASO144799	DDR2	65.61145455
ASO144894	DDR2	68.35608515
ASO148758	DDR2	92.82063528
ASO000271	IQGAP3	44.5215264
ASO000397	IQGAP3	37.58347255
ASO000634	IQGAP3	40.53964425
ASO003135	IQGAP3	70.47518346
ASO004791	IQGAP3	69.22138967
ASO008777	IQGAP3	-81.50383106
ASO011431	IQGAP3	-132.9467173
ASO017929	IQGAP3	25.25753757
ASO020223	IQGAP3	-107.0529848
ASO022692	IQGAP3	-19.74787046
ASO024880	IQGAP3	52.69711766
ASO026030	IQGAP3	47.87671196
ASO027817	IQGAP3	-39.47436664
ASO031759	IQGAP3	38.014615
ASO038158	IQGAP3	-46.40856959
ASO044020	IQGAP3	-93.18726578
ASO044579	IQGAP3	-2.811382666
ASO045997	IQGAP3	16.49120806
ASO046712	IQGAP3	46.78149088
ASO046774	IQGAP3	20.99586881
ASO046867	IQGAP3	78.23623592
ASO003046	KANK2	15.64391767
ASO004695	KANK2	51.78707044
ASO004648	KANK2	71.67312877
ASO004618	KANK2	70.94005925
ASO004578	KANK2	-80.6405562
ASO004544	KANK2	72.11404019
ASO004503	KANK2	-10.55985791
ASO004465	KANK2	76.49707316
ASO004439	KANK2	70.46777078
ASO004389	KANK2	23.06339895
ASO004363	KANK2	67.9847836
ASO004321	KANK2	-9.036630785
ASO004279	KANK2	86.67727647
ASO004243	KANK2	44.32832097
ASO004219	KANK2	-85.38409841
ASO004172	KANK2	-2.597648598
ASO004146	KANK2	64.68205842
ASO004096	KANK2	17.86852193
ASO004060	KANK2	76.33601415
ASO004024	KANK2	74.33035054
ASO003999	KANK2	-186.343165
ASO003959	KANK2	-186.3395262
ASO003923	KANK2	-127.7100816
ASO003881	KANK2	-80.07243238
ASO003840	KANK2	35.31235185
ASO003805	KANK2	84.45770272
ASO003772	KANK2	71.58162435
ASO003734	KANK2	70.430249
ASO003698	KANK2	26.57168411
ASO003652	KANK2	-163.8509784
ASO003626	KANK2	77.14901251
ASO003545	KANK2	-201.113488
ASO003508	KANK2	-323.7191012
ASO018973	KANK2	46.1970941
ASO018951	KANK2	65.03880265
ASO018923	KANK2	-25.71912039
ASO018902	KANK2	9.976379013
ASO018877	KANK2	-361.1225866
ASO018851	KANK2	-89.70911527
ASO018828	KANK2	-13.76864491
ASO019181	KANK2	88.8792234
ASO019156	KANK2	-168.0666663
ASO019128	KANK2	38.84806733
ASO019101	KANK2	-87.43207146
ASO020948	KANK2	28.97696091
ASO020926	KANK2	74.78772865
ASO020905	KANK2	-56.77718936
ASO020884	KANK2	83.70600686
ASO020861	KANK2	85.40914244
ASO020840	KANK2	-42.99202301
ASO020817	KANK2	68.76400987
ASO020796	KANK2	73.17619448
ASO020774	KANK2	77.7230301
ASO020753	KANK2	36.69034232
ASO020730	KANK2	77.46831416
ASO021624	KANK2	80.5075163
ASO021603	KANK2	84.0096399
ASO021581	KANK2	88.38138909
ASO021560	KANK2	69.65769342
ASO023054	KANK2	85.77005327
ASO023032	KANK2	-5.453708641
ASO023011	KANK2	19.6855676
ASO022987	KANK2	61.11817073
ASO022967	KANK2	69.20284474
ASO022945	KANK2	71.45339336
ASO022921	KANK2	78.44043213
ASO022900	KANK2	76.54460106
ASO022878	KANK2	98.22251401
ASO022855	KANK2	93.98828851
ASO024543	KANK2	34.81477814
ASO024521	KANK2	16.07434286
ASO024496	KANK2	2.465253854
ASO024472	KANK2	-86.49879814
ASO024448	KANK2	53.95394916
ASO024425	KANK2	91.64803245
ASO027478	KANK2	62.39440227
ASO027455	KANK2	74.10502627
ASO027435	KANK2	4.217898127
ASO027413	KANK2	70.38516062
ASO027389	KANK2	82.63365366
ASO027368	KANK2	70.18900364
ASO027344	KANK2	86.4542157
ASO027322	KANK2	78.99608501
ASO027301	KANK2	75.98873196
ASO027649	KANK2	57.66379327
ASO027628	KANK2	77.24930887
ASO027605	KANK2	81.93728985
ASO027581	KANK2	76.65340237
ASO030966	KANK2	84.0635089
ASO030940	KANK2	73.84700487
